# Genome-guided vs transcriptome-guided mapping: systematic evaluation of RNA-seq quantification bias for tandemly duplicated genes in model and crop plants

**DOI:** 10.64898/2026.11.24.768806

**Authors:** Yuxuan Jing, Fei Wang, Jingwei Ma, Yan Bao, Peipei Wang

## Abstract

Accurate quantification of RNA-seq data is fundamental to modern plant biology. The choice of mapping strategy and aligner critically determines expression quantification accuracy and shapes the quality of downstream biological analyses. However, a pervasive yet often underappreciated challenge is the accurate quantification of genes located within tandemly duplicated arrays. Here, we selected six representative plant species—*Arabidopsis thaliana* and five important crops, and compared RNA-seq analysis results generated from two mapping strategies (genome-guided and transcriptome-guided) using three widely used aligners (TopHat2, HISAT2, and STAR). Our results reveal pervasive alignment errors in genome-guided strategies, arising primarily from misaligned reads spanning tandem gene duplicates—a gene class that plays important roles in plant defense and stress responses, detoxification, and secondary metabolism. TopHat2 with the transcriptome-guided strategy yielded the most accurate alignments, whereas transcriptome-guided HISAT2 and STAR corrected most, but not all, of the errors. Transcriptome-guided mapping also demonstrates superior performance over the genome-guided approach on simulated RNA-seq benchmark datasets. Moreover, in functional enrichment analysis, the transcriptome-guided strategy outperformed the genome-guided one in retrieving gene sets biologically relevant to the processes under study. Overall, this study provides a systematic evaluation of how mapping strategies and software selections affect RNA-seq quantification for tandem gene duplicates, and offers a valuable reference for standardizing plant RNA-seq analytical workflows, particularly for studies investigating biology processes regulated by tandem gene duplicates.
