## Supplementary Table S1-S4 for "Genome-guided vs transcriptome-guided mapping: systematic evaluation of RNA-seq quantification bias for tandemly duplicated genes in model and crop plants"

### Sheet: Table S1
Table S1 RNA-seq mapping settings in published papers
Aligner	Reference	Publication year	Journal	Authors	Pubmed ID	Species
TopHat2	genome	2025	Nature Communications	White et al	41053037	wheat
TopHat2	transcriptome	2025	Nature Structural & Molecular Biology	Sundaram et al	41116047	human
TopHat2	transcriptome	2025	Nature Communications	Park et al	40983615	mouse
TopHat2	genome	2025	Nature Communications	Chen et al	41093835	Drosophila melanogaster
TopHat2	genome	2025	Nature Communications	Li et al	41044070	rat
TopHat2	genome	2025	Plant Communications	He et al	40394901	soybean
TopHat2	transcriptome	2024	Nature Communications	Croizer et al	38561380	human
TopHat2	genome	2023	Nature	Song et al	37100915	wheat
TopHat2	genome	2023	NeuroResource	Pietilä et al	37776854	mouse
TopHat2	genome	2022	Cell Research	Shang et al	35821092	rice
TopHat	genome	2021	Horticulture Research	Zhang et al	33642586	cabbage
TopHat2	transcriptome	2020	Plant Cell	Zheng et al	32665307	rice
TopHat	genome	2018	Cell Reports	Zhao et al	29898403	Arabidopsis
HISAT2	transcriptome	2025	Nature nanotechnology	Liu et al	40789925	Mus musculus
HISAT2	genome	2025	Nature Neuroscience	Rose Bright et al	40629142	mouse
HISAT2	transcriptome	2025	Nature Protocols	Bryant et al	40275113	human
HISAT2	genome	2025	Nature Communications	Liu et al	41203602	Avena fatua L.
HISAT2	genome	2025	Plant Biotechnology Journal	Zhao et al	41178634	apple
HISAT2	genome	2024	Nature Genetics	Hu et al	38361033	human
HISAT2	genome	2024	Nature Genetics	Li et al	16594050	cotton
HISAT2	genome	2024	Nature Plants	Li et al	39794493	Dendrobium orchids
HISAT2	genome	2024	Horticulture Research	Cobos et al	38487296	peach
HISAT2	genome	2024	Horticulture Research	Wang et al	39257538	tea
HISAT2	genome	2024	Horticulture Research	Zhang et al	38716227	Platycodon grandiflorus
HiSAT2	genome	2023	Nature	Moiseeva et al	36544018	mouse
HISAT2	genome	2023	Nature	Krishna et al	37138086	human
HISAT2	genome	2021	Plant Physiology	Hu et al	34636879	tomato
HISAT	genome	2019	Nature	Cao et al	30944466	Arabidopsis
STAR	genome	2025	Nature	Benoit et al	40044854	Solanum
STAR	genome	2025	Cell Reports	Wan et al	40088448	Arabidopsis
STAR	genome	2025	Nature Communications	Pierini et al	39814734	mouse
STAR	genome	2025	Nature Genetics	Igolkina et al	40830656	Arabidopsis
STAR	genome	2025	Nature Communications	Fong et al	41115926	human
STAR	genome	2025	Nature Communications	Zhang et al	41073413	wheat
STAR	genome	2025	Nature Biotechnology	Chen et al	41028831	avian species
STAR	genome	2024	Cell Host Microbe	Wang et al	38103543	Arabidopsis
STAR	genome	2024	Nature Genetics	Liu et al	39496880	grapevine
STAR	genome	2024	Nature	Argaw-Denboba et al	38693261	mouse
STAR	genome	2024	Nature	Furuichi et al	39294375	mouse
STAR	genome	2024	Nature	Yan et al	38570691	human
STAR	genome	2024	Nature	Gosai et al	39443793	mouse
STAR	genome	2024	Plant Communications	Garcia-Molina et al	37403356	Arabidopsis
STAR	genome	2019	Plant Cell	Schubert et al	30894458	tomato
STAR	transcriptome	2016	Developmental Cell	Li et al	27840108	Arabidopsis

### Sheet: Table S2
Table S2 SRA accession IDs for RNA-seq data used in Figure 5
Species	Tissue	Genotype or treatment	Stage	Accession ID	SRR	Sample information	Publication year	Pubmed ID	Authors
Arabidopsis	root	WT (Col-0)	5-day-old seedlings	PRJNA323955	SRR3664372	phloem and companion cells (APL marker); biological replicate 1	2016	27840108	Li et al
Arabidopsis	root	WT (Col-0)	5-day-old seedlings	PRJNA323955	SRR3664373	phloem and companion cells (APL marker); biological replicate 2	2016	27840108	Li et al
Arabidopsis	root	WT (Col-0)	5-day-old seedlings	PRJNA323955	SRR3664384	phloem and companion cells (APL marker); biological replicate 3	2016	27840108	Li et al
Arabidopsis	root	WT (Col-0)	5-day-old seedlings	PRJNA323955	SRR3664395	developing cortex (CO2 marker); biological replicate 1	2016	27840108	Li et al
Arabidopsis	root	WT (Col-0)	5-day-old seedlings	PRJNA323955	SRR3664406	developing cortex (CO2 marker); biological replicate 2	2016	27840108	Li et al
Arabidopsis	root	WT (Col-0)	5-day-old seedlings	PRJNA323955	SRR3664417	developing cortex (CO2 marker); biological replicate 3	2016	27840108	Li et al
Arabidopsis	root	WT (Col-0)	5-day-old seedlings	PRJNA323955	SRR3664428	hair cells (COBL9 marker); biological replicate 1	2016	27840108	Li et al
Arabidopsis	root	WT (Col-0)	5-day-old seedlings	PRJNA323955	SRR3664435	hair cells (COBL9 marker); biological replicate 2	2016	27840108	Li et al
Arabidopsis	root	WT (Col-0)	5-day-old seedlings	PRJNA323955	SRR3664436	hair cells (COBL9 marker); biological replicate 3	2016	27840108	Li et al
tomato	fruit pericarp	WT, control (for SlERF.F12-OE/RNAi)	41 DPA	CRA004377	CRR292793	fruit pericarp, WT control, replicate 1	2022	35099538	Deng et al
tomato	fruit pericarp	WT, control (for SlERF.F12-OE/RNAi)	41 DPA	CRA004377	CRR292794	fruit pericarp, WT control, replicate 2	2022	35099538	Deng et al
tomato	fruit pericarp	WT, control (for SlERF.F12-OE/RNAi)	41 DPA	CRA004377	CRR292795	fruit pericarp, WT control, replicate 3	2022	35099538	Deng et al
tomato	leaf	Ailsa Craig, CK (control)	6-week-old plants	PRJNA597173	SRR10757164	leaf, CK (control), replicate 1	2021	33793934	Hu et al
tomato	leaf	Ailsa Craig, CK (control)	6-week-old plants	PRJNA597173	SRR10757165	leaf, CK (control), replicate 2	2021	33793934	Hu et al
tomato	leaf	Ailsa Craig, CK (control)	6-week-old plants	PRJNA597173	SRR10757157	leaf, CK (control), replicate 3	2021	33793934	Hu et al
tomato	leaves	Ailsa Craig, mock (dark + MgCl2)	four-leaf stage	PRJNA270083	SRR1706544	control leaves, mock, replicate 1	2015	25765075	Yang et al
tomato	leaves	Ailsa Craig, mock (dark + MgCl2)	four-leaf stage	PRJNA270083	SRR1706545	control leaves, mock, replicate 2	2015	25765075	Yang et al
tomato	leaves	Ailsa Craig, mock (dark + MgCl2)	four-leaf stage	PRJNA270083	SRR1706546	control leaves, mock, replicate 3	2015	25765075	Yang et al
grapevine	leaf	WT (Shine Muscat), Plasmopara viticola mock	shoot elongation stage	PRJDB8743	DRR190711	leaf, mock (control), biological replicate A1	2020	NA; DOI: 10.1007/s10658-020-02110-w	Shimizu et al
grapevine	leaf	WT (Shine Muscat), Plasmopara viticola mock	shoot elongation stage	PRJDB8743	DRR190712	leaf, mock (control), biological replicate A2	2020	NA; DOI: 10.1007/s10658-020-02110-w	Shimizu et al
grapevine	leaf	WT (Shine Muscat), Plasmopara viticola mock	shoot elongation stage	PRJDB8743	DRR190713	leaf, mock (control), biological replicate A3	2020	NA; DOI: 10.1007/s10658-020-02110-w	Shimizu et al
grapevine	flower	WT (Pinot Noir), no treatment	E-L 18 (pre/post anthesis)	PRJNA736298	SRR14777752	flower, biological replicate 1	2021	34465729	Vannozzi et al
grapevine	flower	WT (Pinot Noir), no treatment	E-L 18 (pre/post anthesis)	PRJNA736298	SRR14777751	flower, biological replicate 2	2021	34465729	Vannozzi et al
grapevine	flower	WT (Pinot Noir), no treatment	E-L 18 (pre/post anthesis)	PRJNA736298	SRR14777750	flower, biological replicate 3	2021	34465729	Vannozzi et al
grapevine	berry	WT (Riesling), control (no heat/drought stress)	Veraison	PRJNA928668	SRR23252535	berry, control (no stress), replicate 1	2023	37336951	Hewitt et al
grapevine	berry	WT (Riesling), control (no heat/drought stress)	Veraison	PRJNA928668	SRR23252534	berry, control (no stress), replicate 2	2023	37336951	Hewitt et al
grapevine	berry	WT (Riesling), control (no heat/drought stress)	Veraison	PRJNA928668	SRR23252533	berry, control (no stress), replicate 3	2023	37336951	Hewitt et al
potato	tuber skin peel	Green Mountain (scab susceptible), infected field	mature tuber	PRJNA532699	SRR8892941	tuber skin, Green Mountain (susceptible), replicate 1	2020	32673321	Fofana et al
potato	tuber skin peel	Green Mountain (scab susceptible), infected field	mature tuber	PRJNA532699	SRR8892943	tuber skin, Green Mountain (susceptible), replicate 2	2020	32673321	Fofana et al
potato	tuber skin peel	Green Mountain (scab susceptible), infected field	mature tuber	PRJNA532699	SRR8892944	tuber skin, Green Mountain (susceptible), replicate 3	2020	32673321	Fofana et al
potato	tuber skin peel	Hindenburg (scab resistant), infected field	mature tuber	PRJNA532699	SRR8892942	tuber skin, Hindenburg (resistant), replicate 1	2020	32673321	Fofana et al
potato	tuber skin peel	Hindenburg (scab resistant), infected field	mature tuber	PRJNA532699	SRR8892945	tuber skin, Hindenburg (resistant), replicate 2	2020	32673321	Fofana et al
potato	tuber skin peel	Hindenburg (scab resistant), infected field	mature tuber	PRJNA532699	SRR8892946	tuber skin, Hindenburg (resistant), replicate 3	2020	32673321	Fofana et al
potato	leaves	CS10 (susceptible), Streptomyces scabies 10 dpi	seedling stage	PRJNA1057135	SRR27346397	CS10 leaves, 10 dpi, replicate 1	2024	NA; DOI: 10.3390/agronomy14020291	Li et al
potato	leaves	CS10 (susceptible), Streptomyces scabies 10 dpi	seedling stage	PRJNA1057135	SRR27346396	CS10 leaves, 10 dpi, replicate 2	2024	NA; DOI: 10.3390/agronomy14020291	Li et al
potato	leaves	CS10 (susceptible), Streptomyces scabies 10 dpi	seedling stage	PRJNA1057135	SRR27346395	CS10 leaves, 10 dpi, replicate 3	2024	NA; DOI: 10.3390/agronomy14020291	Li et al
rice	leaf sheaths	RP Wushansimiao, non-infested (control)	NA	PRJNA971999	SRR24529400	leaf sheaths, non-infested control, replicate 1	2023	37615020	Hu et al
rice	leaf sheaths	RP Wushansimiao, non-infested (control)	NA	PRJNA971999	SRR24529401	leaf sheaths, non-infested control, replicate 2	2023	37615020	Hu et al
rice	leaf sheaths	RP Wushansimiao, non-infested (control)	NA	PRJNA971999	SRR24529402	leaf sheaths, non-infested control, replicate 3	2023	37615020	Hu et al
rice	leaves	WT (Nipponbare), bacterial inoculation + cold	booting stage	PRJNA1219173	SRR32229867	leaves, WT, inoculation + cold treatment, replicate 1	2025	40001590	Bie et al
rice	leaves	WT (Nipponbare), bacterial inoculation + cold	booting stage	PRJNA1219173	SRR32229868	leaves, WT, inoculation + cold treatment, replicate 2	2025	40001590	Bie et al
rice	leaves	WT (Nipponbare), bacterial inoculation + cold	booting stage	PRJNA1219173	SRR32229869	leaves, WT, inoculation + cold treatment, replicate 3	2025	40001590	Bie et al
rice	leaf	WT (Zhonghua11), Magnaporthe oryzae Guy11 72 hpi	2-week-old seedlings	PRJNA1250220	SRR33118885	WT leaf, 72 hpi M. oryzae, biological replicate 1	2025	40508004	Zheng et al
rice	leaf	WT (Zhonghua11), Magnaporthe oryzae Guy11 72 hpi	2-week-old seedlings	PRJNA1250220	SRR33118884	WT leaf, 72 hpi M. oryzae, biological replicate 2	2025	40508004	Zheng et al
rice	leaf	WT (Zhonghua11), Magnaporthe oryzae Guy11 72 hpi	2-week-old seedlings	PRJNA1250220	SRR33118883	WT leaf, 72 hpi M. oryzae, biological replicate 3	2025	40508004	Zheng et al
maize	seedling leaf	CML326, mock (0 dpi)	7-day-old seedlings	PRJNA721951	SRR14238787	CML326 seedling leaf, mock (0 dpi), replicate 1	2021	34828395	Ruan et al
maize	seedling leaf	CML326, mock (0 dpi)	7-day-old seedlings	PRJNA721951	SRR14238788	CML326 seedling leaf, mock (0 dpi), replicate 2	2021	34828395	Ruan et al
maize	seedling leaf	CML326, mock (0 dpi)	7-day-old seedlings	PRJNA721951	SRR14238789	CML326 seedling leaf, mock (0 dpi), replicate 3	2021	34828395	Ruan et al
maize	pericarp	B73, no treatment	16 h after pollination	PRJNA882561	SRR21654344	pericarp, 16 h after pollination, replicate 1	2024	37970738	Zhang et al
maize	pericarp	B73, no treatment	32 days after pollination	PRJNA882561	SRR21654347	pericarp, 32 days after pollination, replicate 1	2024	37970738	Zhang et al
maize	pericarp	B73, no treatment	32 days after pollination	PRJNA882561	SRR21654346	pericarp, 32 days after pollination, replicate 2	2024	37970738	Zhang et al
maize	roots	Mp708, control (0 h, no WCR)	2-leaf stage	PRJNA781637	SRR17009418	root, control (0 h), biological replicate 1	2022	36145736	Pingault et al
maize	roots	Mp708, control (0 h, no WCR)	2-leaf stage	PRJNA781637	SRR17009404	root, control (0 h), biological replicate 2	2022	36145736	Pingault et al
maize	roots	Mp708, control (0 h, no WCR)	2-leaf stage	PRJNA781637	SRR17009414	root, control (0 h), biological replicate 3	2022	36145736	Pingault et al

### Sheet: Table S3
Table S3 SRA accession IDs for RNA-seq data used in Figure 6 and Supplementary Table S4
Species	Tissue	Genotype or treatment	Stage	Accession ID	SRR	Sample information	Publication year	Pubmed ID	Authors
Arabidopsis	seedlings	ZmLAZ1-3 OE vs. WT	2-week-old seedling	PRJNA1064704	SRR27560320	ZmLAZ1-3 overexpression line (OL1_3); biological replicate 1	2024	38575869	Yu et al
Arabidopsis	seedlings	ZmLAZ1-3 OE vs. WT	2-week-old seedling	PRJNA1064704	SRR27560318	ZmLAZ1-3 overexpression line (OL1_3); biological replicate 2	2024	38575869	Yu et al
Arabidopsis	seedlings	ZmLAZ1-3 OE vs. WT	2-week-old seedling	PRJNA1064704	SRR27560317	ZmLAZ1-3 overexpression line (OL1_3); biological replicate 3	2024	38575869	Yu et al
Arabidopsis	seedlings	ZmLAZ1-3 OE vs. WT	2-week-old seedling	PRJNA1064704	SRR27560316	wild-type (Col-0); biological replicate 1	2024	38575869	Yu et al
Arabidopsis	seedlings	ZmLAZ1-3 OE vs. WT	2-week-old seedling	PRJNA1064704	SRR27560315	wild-type (Col-0); biological replicate 2	2024	38575869	Yu et al
Arabidopsis	seedlings	ZmLAZ1-3 OE vs. WT	2-week-old seedling	PRJNA1064704	SRR27560319	wild-type (Col-0); biological replicate 3	2024	38575869	Yu et al
Arabidopsis	leaf	Pseudomonas syringae pv. maculicola 48 h vs. mock	5- to 6-week-old plants	E-MTAB-4151	ERR1194827	mock; biological replicate 1	2016	26672068	Bernsdorff et al
Arabidopsis	leaf	Pseudomonas syringae pv. maculicola 48 h vs. mock	5- to 6-week-old plants	E-MTAB-4151	ERR1194828	mock; biological replicate 2	2016	26672068	Bernsdorff et al
Arabidopsis	leaf	Pseudomonas syringae pv. maculicola 48 h vs. mock	5- to 6-week-old plants	E-MTAB-4151	ERR1194829	mock; biological replicate 3	2016	26672068	Bernsdorff et al
Arabidopsis	leaf	Pseudomonas syringae pv. maculicola 48 h vs. mock	5- to 6-week-old plants	E-MTAB-4151	ERR1194833	Pseudomonas syringae pv. maculicola 48 h; biological replicate 1	2016	26672068	Bernsdorff et al
Arabidopsis	leaf	Pseudomonas syringae pv. maculicola 48 h vs. mock	5- to 6-week-old plants	E-MTAB-4151	ERR1194837	Pseudomonas syringae pv. maculicola 48 h; biological replicate 2	2016	26672068	Bernsdorff et al
Arabidopsis	leaf	Pseudomonas syringae pv. maculicola 48 h vs. mock	5- to 6-week-old plants	E-MTAB-4151	ERR1194838	Pseudomonas syringae pv. maculicola 48 h; biological replicate 3	2016	26672068	Bernsdorff et al
Arabidopsis	leaf	avirulent PstAvrB 12 hpi vs. mock	5-week-old plants	PRJNA342005	SRR4175405	wild-type, PstAvrB (12 hpi), local treated leaves; biological replicate 1	2016	27811978	Hussain et al
Arabidopsis	leaf	avirulent PstAvrB 12 hpi vs. mock	5-week-old plants	PRJNA342005	SRR4175406	wild-type, PstAvrB (12 hpi), local treated leaves; biological replicate 2	2016	27811978	Hussain et al
Arabidopsis	leaf	avirulent PstAvrB 12 hpi vs. mock	5-week-old plants	PRJNA342005	SRR4175407	wild-type, PstAvrB (12 hpi), local treated leaves; biological replicate 3	2016	27811978	Hussain et al
Arabidopsis	leaf	avirulent PstAvrB 12 hpi vs. mock	5-week-old plants	PRJNA342005	SRR4175402	wild-type, mock (10 mM MgCl2), local treated leaves; biological replicate 1	2016	27811978	Hussain et al
Arabidopsis	leaf	avirulent PstAvrB 12 hpi vs. mock	5-week-old plants	PRJNA342005	SRR4175403	wild-type, mock (10 mM MgCl2), local treated leaves; biological replicate 2	2016	27811978	Hussain et al
Arabidopsis	leaf	avirulent PstAvrB 12 hpi vs. mock	5-week-old plants	PRJNA342005	SRR4175404	wild-type, mock (10 mM MgCl2), local treated leaves; biological replicate 3	2016	27811978	Hussain et al
Arabidopsis	apical-hook	iaa32 iaa34 vs. WT	45-hour-old plants	PRJNA437964	SRR6826368	iaa32 iaa34 double mutant, apical hook; biological replicate 1	2019	30944466	Cao et al
Arabidopsis	apical-hook	iaa32 iaa34 vs. WT	45-hour-old plants	PRJNA437964	SRR6826369	iaa32 iaa34 double mutant, apical hook; biological replicate 2	2019	30944466	Cao et al
Arabidopsis	apical-hook	iaa32 iaa34 vs. WT	45-hour-old plants	PRJNA437964	SRR6826370	iaa32 iaa34 double mutant, apical hook; biological replicate 3	2019	30944466	Cao et al
Arabidopsis	apical-hook	iaa32 iaa34 vs. WT	45-hour-old plants	PRJNA437964	SRR6826362	Col-0 wild-type, apical hook; biological replicate 1	2019	30944466	Cao et al
Arabidopsis	apical-hook	iaa32 iaa34 vs. WT	45-hour-old plants	PRJNA437964	SRR6826363	Col-0 wild-type, apical hook; biological replicate 2	2019	30944466	Cao et al
Arabidopsis	apical-hook	iaa32 iaa34 vs. WT	45-hour-old plants	PRJNA437964	SRR6826364	Col-0 wild-type, apical hook; biological replicate 3	2019	30944466	Cao et al
Arabidopsis	rosette leaves	Heat-drought vs. control	18-day-old plants	PRJNA938512	SRR23615393	Heat-drought stress (end-point); biological replicate 1	2024	37403356	Garcia-Molina et al
Arabidopsis	rosette leaves	Heat-drought vs. control	18-day-old plants	PRJNA938512	SRR23615394	Heat-drought stress (end-point); biological replicate 2	2024	37403356	Garcia-Molina et al
Arabidopsis	rosette leaves	Heat-drought vs. control	18-day-old plants	PRJNA938512	SRR23615395	Heat-drought stress (end-point); biological replicate 3	2024	37403356	Garcia-Molina et al
Arabidopsis	rosette leaves	Heat-drought vs. control	18-day-old plants	PRJNA938512	SRR23615409	control (Cont_recovery); biological replicate 1	2024	37403356	Garcia-Molina et al
Arabidopsis	rosette leaves	Heat-drought vs. control	18-day-old plants	PRJNA938512	SRR23615408	control (Cont_recovery); biological replicate 2	2024	37403356	Garcia-Molina et al
Arabidopsis	rosette leaves	Heat-drought vs. control	18-day-old plants	PRJNA938512	SRR23615407	control (Cont_recovery); biological replicate 3	2024	37403356	Garcia-Molina et al
Arabidopsis	seedlings	100 µM ABA 24 h vs. mock	9-day-old seedlings	PRJNA471243	SRR7160925	wild-type, 100 µM ABA for 24 h; biological replicate 1	2018	29898403	Zhao et al
Arabidopsis	seedlings	100 µM ABA 24 h vs. mock	9-day-old seedlings	PRJNA471243	SRR7160926	wild-type, 100 µM ABA for 24 h; biological replicate 2	2018	29898403	Zhao et al
Arabidopsis	seedlings	100 µM ABA 24 h vs. mock	9-day-old seedlings	PRJNA471243	SRR7160927	wild-type, 100 µM ABA for 24 h; biological replicate 3	2018	29898403	Zhao et al
Arabidopsis	seedlings	100 µM ABA 24 h vs. mock	9-day-old seedlings	PRJNA471243	SRR7160931	wild-type, mock (1/2 MS) for 24 h; biological replicate 1	2018	29898403	Zhao et al
Arabidopsis	seedlings	100 µM ABA 24 h vs. mock	9-day-old seedlings	PRJNA471243	SRR7160932	wild-type, mock (1/2 MS) for 24 h; biological replicate 2	2018	29898403	Zhao et al
Arabidopsis	seedlings	100 µM ABA 24 h vs. mock	9-day-old seedlings	PRJNA471243	SRR7160933	wild-type, mock (1/2 MS) for 24 h; biological replicate 3	2018	29898403	Zhao et al
tomato	fruit pericarp	SlERF.F12-OE/RNAi vs. WT	41 DPA plants	CRA004377	CRR292793	WT; biological replicate 1	2022	35099538	Deng et al
tomato	fruit pericarp	SlERF.F12-OE/RNAi vs. WT	41 DPA plants	CRA004377	CRR292794	WT; biological replicate 2	2022	35099538	Deng et al
tomato	fruit pericarp	SlERF.F12-OE/RNAi vs. WT	41 DPA plants	CRA004377	CRR292795	WT; biological replicate 3	2022	35099538	Deng et al
tomato	fruit pericarp	SlERF.F12-OE/RNAi vs. WT	41 DPA plants	CRA004377	CRR292796	SlERF-F12_OE; biological replicate 1	2022	35099538	Deng et al
tomato	fruit pericarp	SlERF.F12-OE/RNAi vs. WT	41 DPA plants	CRA004377	CRR292797	SlERF-F12_OE; biological replicate 2	2022	35099538	Deng et al
tomato	fruit pericarp	SlERF.F12-OE/RNAi vs. WT	41 DPA plants	CRA004377	CRR292798	SlERF-F12_OE; biological replicate 3	2022	35099538	Deng et al
tomato	fruit pericarp	SlERF.F12-OE/RNAi vs. WT	41 DPA plants	CRA004377	CRR292799	SlERF-F12_RNAi; biological replicate 1	2022	35099538	Deng et al
tomato	fruit pericarp	SlERF.F12-OE/RNAi vs. WT	41 DPA plants	CRA004377	CRR292800	SlERF-F12_RNAi; biological replicate 2	2022	35099538	Deng et al
tomato	fruit pericarp	SlERF.F12-OE/RNAi vs. WT	41 DPA plants	CRA004377	CRR292801	SlERF-F12_RNAi; biological replicate 3	2022	35099538	Deng et al
tomato	leaf	T22+Aph vs. T22	5-week-old plants	PRJNA532377	SRR8926538	San Marzano + Trichoderma T22 + aphid; biological replicate 1	2019	31293434	Coppola et al
tomato	leaf	T22+Aph vs. T22	5-week-old plants	PRJNA532377	SRR8926549	San Marzano + Trichoderma T22 + aphid; biological replicate 2	2019	31293434	Coppola et al
tomato	leaf	T22+Aph vs. T22	5-week-old plants	PRJNA532377	SRR8926548	San Marzano + Trichoderma T22 + aphid; biological replicate 3	2019	31293434	Coppola et al
tomato	leaf	T22+Aph vs. T22	5-week-old plants	PRJNA532377	SRR8926545	San Marzano + Trichoderma T22 (no aphid); biological replicate 1	2019	31293434	Coppola et al
tomato	leaf	T22+Aph vs. T22	5-week-old plants	PRJNA532377	SRR8926544	San Marzano + Trichoderma T22 (no aphid); biological replicate 2	2019	31293434	Coppola et al
tomato	leaf	T22+Aph vs. T22	5-week-old plants	PRJNA532377	SRR8926539	San Marzano + Trichoderma T22 (no aphid); biological replicate 3	2019	31293434	Coppola et al
tomato	root	1 mM 2,4-D 3h vs. mock	4-day-old seedlings	PRJNA521720	SRR8556652	1 cm root tip, 2,4-D (1 µM) 3 h; biological replicate 1	2019	31467248	Lieberman-Lazarovich et al
tomato	root	1 mM 2,4-D 3h vs. mock	4-day-old seedlings	PRJNA521720	SRR8556653	1 cm root tip, 2,4-D (1 µM) 3 h; biological replicate 2	2019	31467248	Lieberman-Lazarovich et al
tomato	root	1 mM 2,4-D 3h vs. mock	4-day-old seedlings	PRJNA521720	SRR8556650	1 cm root tip, mock; biological replicate 1	2019	31467248	Lieberman-Lazarovich et al
tomato	root	1 mM 2,4-D 3h vs. mock	4-day-old seedlings	PRJNA521720	SRR8556651	1 cm root tip, mock; biological replicate 2	2019	31467248	Lieberman-Lazarovich et al
tomato	leaf	wounding+oral secretions 15min vs. mock	eight-leaf stage plants	PRJNA597173	SRR10757156	Ailsa Craig, wounding + oral secretions 15 min; biological replicate 1	2021	33793934	Hu et al
tomato	leaf	wounding+oral secretions 15min vs. mock	eight-leaf stage plants	PRJNA597173	SRR10757155	Ailsa Craig, wounding + oral secretions 15 min; biological replicate 2	2021	33793934	Hu et al
tomato	leaf	wounding+oral secretions 15min vs. mock	eight-leaf stage plants	PRJNA597173	SRR10757154	Ailsa Craig, wounding + oral secretions 15 min; biological replicate 3	2021	33793934	Hu et al
tomato	leaf	wounding+oral secretions 15min vs. mock	eight-leaf stage plants	PRJNA597173	SRR10757164	Ailsa Craig, mock (CK); biological replicate 1	2021	33793934	Hu et al
tomato	leaf	wounding+oral secretions 15min vs. mock	eight-leaf stage plants	PRJNA597173	SRR10757165	Ailsa Craig, mock (CK); biological replicate 2	2021	33793934	Hu et al
tomato	leaf	wounding+oral secretions 15min vs. mock	eight-leaf stage plants	PRJNA597173	SRR10757157	Ailsa Craig, mock (CK); biological replicate 3	2021	33793934	Hu et al
tomato	carpels	jai1-1 vs. WT	developmental stage 3	PRJEB30489	ERR3014954	jai_1; biological replicate 1	2019	30894458	Schubert et al
tomato	carpels	jai1-1 vs. WT	developmental stage 3	PRJEB30489	ERR3014955	jai_1; biological replicate 2	2019	30894458	Schubert et al
tomato	carpels	jai1-1 vs. WT	developmental stage 3	PRJEB30489	ERR3014956	jai_1; biological replicate 3	2019	30894458	Schubert et al
tomato	carpels	jai1-1 vs. WT	developmental stage 3	PRJEB30489	ERR3014957	WT; biological replicate 1	2019	30894458	Schubert et al
tomato	carpels	jai1-1 vs. WT	developmental stage 3	PRJEB30489	ERR3014958	WT; biological replicate 2	2019	30894458	Schubert et al
tomato	carpels	jai1-1 vs. WT	developmental stage 3	PRJEB30489	ERR3014959	WT; biological replicate 3	2019	30894458	Schubert et al
potato	leaf	CS11 vs. CS10 post S. scabiei inoculation 10 dpi	4-week-old plants	PRJNA1057135	SRR27346391	CS11, S. scabiei 10 dpi; biological replicate 1	2024	NA; DOI: 10.3390/agronomy14020291	Li et al
potato	leaf	CS11 vs. CS10 post S. scabiei inoculation 10 dpi	4-week-old plants	PRJNA1057135	SRR27346400	CS11, S. scabiei 10 dpi; biological replicate 2	2024	NA; DOI: 10.3390/agronomy14020291	Li et al
potato	leaf	CS11 vs. CS10 post S. scabiei inoculation 10 dpi	4-week-old plants	PRJNA1057135	SRR27346399	CS11, S. scabiei 10 dpi; biological replicate 3	2024	NA; DOI: 10.3390/agronomy14020291	Li et al
potato	leaf	CS11 vs. CS10 post S. scabiei inoculation 10 dpi	4-week-old plants	PRJNA1057135	SRR27346397	CS10, S. scabiei 10 dpi; biological replicate 1	2024	NA; DOI: 10.3390/agronomy14020291	Li et al
potato	leaf	CS11 vs. CS10 post S. scabiei inoculation 10 dpi	4-week-old plants	PRJNA1057135	SRR27346396	CS10, S. scabiei 10 dpi; biological replicate 2	2024	NA; DOI: 10.3390/agronomy14020291	Li et al
potato	leaf	CS11 vs. CS10 post S. scabiei inoculation 10 dpi	4-week-old plants	PRJNA1057135	SRR27346395	CS10, S. scabiei 10 dpi; biological replicate 3	2024	NA; DOI: 10.3390/agronomy14020291	Li et al
potato	tuber skin cores	scab-resistant HB vs. susceptible GM	mature tubers	PRJNA532699	SRR8892942	Hindenburg (HB, scab-resistant), tuber skin peel; biological replicate 1	2020	32673321	Fofana et al
potato	tuber skin cores	scab-resistant HB vs. susceptible GM	mature tubers	PRJNA532699	SRR8892945	Hindenburg (HB, scab-resistant), tuber skin peel; biological replicate 2	2020	32673321	Fofana et al
potato	tuber skin cores	scab-resistant HB vs. susceptible GM	mature tubers	PRJNA532699	SRR8892946	Hindenburg (HB, scab-resistant), tuber skin peel; biological replicate 3	2020	32673321	Fofana et al
potato	tuber skin cores	scab-resistant HB vs. susceptible GM	mature tubers	PRJNA532699	SRR8892943	Green Mountain (GM, susceptible), tuber skin peel; biological replicate 1	2020	32673321	Fofana et al
potato	tuber skin cores	scab-resistant HB vs. susceptible GM	mature tubers	PRJNA532699	SRR8892944	Green Mountain (GM, susceptible), tuber skin peel; biological replicate 2	2020	32673321	Fofana et al
potato	tuber skin cores	scab-resistant HB vs. susceptible GM	mature tubers	PRJNA532699	SRR8892941	Green Mountain (GM, susceptible), tuber skin peel; biological replicate 3	2020	32673321	Fofana et al
potato	leaf	weak light (RH) vs. control (ZH)	21 days after emergence	PRJNA563148	SRR10053846	weak light (RH); biological replicate 1	2019	31623239	Hou et al
potato	leaf	weak light (RH) vs. control (ZH)	21 days after emergence	PRJNA563148	SRR10053845	weak light (RH); biological replicate 2	2019	31623239	Hou et al
potato	leaf	weak light (RH) vs. control (ZH)	21 days after emergence	PRJNA563148	SRR10053844	weak light (RH); biological replicate 3	2019	31623239	Hou et al
potato	leaf	weak light (RH) vs. control (ZH)	21 days after emergence	PRJNA563148	SRR10053849	normal light (ZH); biological replicate 1	2019	31623239	Hou et al
potato	leaf	weak light (RH) vs. control (ZH)	21 days after emergence	PRJNA563148	SRR10053848	normal light (ZH); biological replicate 2	2019	31623239	Hou et al
potato	leaf	weak light (RH) vs. control (ZH)	21 days after emergence	PRJNA563148	SRR10053847	normal light (ZH); biological replicate 3	2019	31623239	Hou et al
potato	leaf	drought vs. mock (landrace Mijie)	120-day-old plant	PRJNA588198	SRR10416853	MIJE, drought; biological replicate 1	2019	NA; DOI: 10.3390/agronomy9120848	Barra et al
potato	leaf	drought vs. mock (landrace Mijie)	120-day-old plant	PRJNA588198	SRR10416854	MIJE, drought; biological replicate 2	2019	NA; DOI: 10.3390/agronomy9120848	Barra et al
potato	leaf	drought vs. mock (landrace Mijie)	120-day-old plant	PRJNA588198	SRR10416855	MIJE, drought; biological replicate 3	2019	NA; DOI: 10.3390/agronomy9120848	Barra et al
potato	leaf	drought vs. mock (landrace Mijie)	120-day-old plant	PRJNA588198	SRR10416841	MIJE, irrigation (mock); biological replicate 1	2019	NA; DOI: 10.3390/agronomy9120848	Barra et al
potato	leaf	drought vs. mock (landrace Mijie)	120-day-old plant	PRJNA588198	SRR10416842	MIJE, irrigation (mock); biological replicate 2	2019	NA; DOI: 10.3390/agronomy9120848	Barra et al
potato	leaf	drought vs. mock (landrace Mijie)	120-day-old plant	PRJNA588198	SRR10416843	MIJE, irrigation (mock); biological replicate 3	2019	NA; DOI: 10.3390/agronomy9120848	Barra et al
maize	root	WCR 5dpi vs. mock	2-week-old seedling	PRJNA781637	SRR17009406	MP708 root, western corn rootworm (WCR) 5 dpi; biological replicate 1	2022	36145736	Pingault et al
maize	root	WCR 5dpi vs. mock	2-week-old seedling	PRJNA781637	SRR17009416	MP708 root, WCR 5 dpi; biological replicate 2	2022	36145736	Pingault et al
maize	root	WCR 5dpi vs. mock	2-week-old seedling	PRJNA781637	SRR17009410	MP708 root, WCR 5 dpi; biological replicate 3	2022	36145736	Pingault et al
maize	root	WCR 5dpi vs. mock	2-week-old seedling	PRJNA781637	SRR17009418	MP708 root, mock (0 h); biological replicate 1	2022	36145736	Pingault et al
maize	root	WCR 5dpi vs. mock	2-week-old seedling	PRJNA781637	SRR17009404	MP708 root, mock (0 h); biological replicate 2	2022	36145736	Pingault et al
maize	root	WCR 5dpi vs. mock	2-week-old seedling	PRJNA781637	SRR17009414	MP708 root, mock (0 h); biological replicate 3	2022	36145736	Pingault et al
maize	stem	CML326, Ustilago maydis 4 dpi vs. 0 dpi	7-day-old seedlings	PRJNA721951	SRR14238796	CML326 (resistant), U. maydis 4 dpi, seedling leaf; biological replicate 1	2021	34828395	Ruan et al
maize	stem	CML326, Ustilago maydis 4 dpi vs. 0 dpi	7-day-old seedlings	PRJNA721951	SRR14238797	CML326 (resistant), U. maydis 4 dpi, seedling leaf; biological replicate 2	2021	34828395	Ruan et al
maize	stem	CML326, Ustilago maydis 4 dpi vs. 0 dpi	7-day-old seedlings	PRJNA721951	SRR14238798	CML326 (resistant), U. maydis 4 dpi, seedling leaf; biological replicate 3	2021	34828395	Ruan et al
maize	stem	CML326, Ustilago maydis 4 dpi vs. 0 dpi	7-day-old seedlings	PRJNA721951	SRR14238787	CML326 (resistant), mock (0 dpi), seedling leaf; biological replicate 1	2021	34828395	Ruan et al
maize	stem	CML326, Ustilago maydis 4 dpi vs. 0 dpi	7-day-old seedlings	PRJNA721951	SRR14238788	CML326 (resistant), mock (0 dpi), seedling leaf; biological replicate 2	2021	34828395	Ruan et al
maize	stem	CML326, Ustilago maydis 4 dpi vs. 0 dpi	7-day-old seedlings	PRJNA721951	SRR14238789	CML326 (resistant), mock (0 dpi), seedling leaf; biological replicate 3	2021	34828395	Ruan et al
grapevine	leaf	Elsinoë ampelina 5 dpi vs. 2 dpi	5-year-old plants	PRJNA526817	SRR9325954	E. ampelina 5 dpi (assumed Sample10); biological replicate 1	2021	33006532	Li et al
grapevine	leaf	Elsinoë ampelina 5 dpi vs. 2 dpi	5-year-old plants	PRJNA526817	SRR9325959	E. ampelina 5 dpi (assumed Sample11); biological replicate 2	2021	33006532	Li et al
grapevine	leaf	Elsinoë ampelina 5 dpi vs. 2 dpi	5-year-old plants	PRJNA526817	SRR9325960	E. ampelina 5 dpi (assumed Sample12); biological replicate 3	2021	33006532	Li et al
grapevine	leaf	Elsinoë ampelina 5 dpi vs. 2 dpi	5-year-old plants	PRJNA526817	SRR9325955	E. ampelina 2 dpi (assumed Sample1); biological replicate 1	2021	33006532	Li et al
grapevine	leaf	Elsinoë ampelina 5 dpi vs. 2 dpi	5-year-old plants	PRJNA526817	SRR9325956	E. ampelina 2 dpi (assumed Sample2); biological replicate 2	2021	33006532	Li et al
grapevine	leaf	Elsinoë ampelina 5 dpi vs. 2 dpi	5-year-old plants	PRJNA526817	SRR9325957	E. ampelina 2 dpi (assumed Sample3); biological replicate 3	2021	33006532	Li et al
grapevine	leaf	Plasmopara viticola 1dpi vs. mock	shoot elongation stage	PRJDB8743	DRR190708	Shine Muscat cuiltivar, Plasmopara viticola inoculation 1 dpi; biological replicate 1	2020	NA; DOI: 10.1007/s10658-020-02110-w	Shimizu & Suzaki
grapevine	leaf	Plasmopara viticola 1dpi vs. mock	shoot elongation stage	PRJDB8743	DRR190709	Shine Muscat cuiltivar, Plasmopara viticola inoculation 1 dpi; biological replicate 2	2020	NA; DOI: 10.1007/s10658-020-02110-w	Shimizu & Suzaki
grapevine	leaf	Plasmopara viticola 1dpi vs. mock	shoot elongation stage	PRJDB8743	DRR190710	Shine Muscat cuiltivar, Plasmopara viticola inoculation 1 dpi; biological replicate 3	2020	NA; DOI: 10.1007/s10658-020-02110-w	Shimizu & Suzaki
grapevine	leaf	Plasmopara viticola 1dpi vs. mock	shoot elongation stage	PRJDB8743	DRR190711	Shine Muscat cuiltivar, mock; biological replicate 1	2020	NA; DOI: 10.1007/s10658-020-02110-w	Shimizu & Suzaki
grapevine	leaf	Plasmopara viticola 1dpi vs. mock	shoot elongation stage	PRJDB8743	DRR190712	Shine Muscat cuiltivar, mock; biological replicate 2	2020	NA; DOI: 10.1007/s10658-020-02110-w	Shimizu & Suzaki
grapevine	leaf	Plasmopara viticola 1dpi vs. mock	shoot elongation stage	PRJDB8743	DRR190713	Shine Muscat cuiltivar, mock; biological replicate 3	2020	NA; DOI: 10.1007/s10658-020-02110-w	Shimizu & Suzaki
rice	leaf	OsCBM1 OE vs. WT (12 h after Xoo inoculation)	booting stage	PRJNA1219173	SRR32229872	OsCBM1-OE41, Xanthomonas oryzae pv. oryzae inoculation; biological replicate 1	2025	40001590	Bie et al
rice	leaf	OsCBM1 OE vs. WT (12 h after Xoo inoculation)	booting stage	PRJNA1219173	SRR32229871	OsCBM1-OE41, Xoo inoculation; biological replicate 2	2025	40001590	Bie et al
rice	leaf	OsCBM1 OE vs. WT (12 h after Xoo inoculation)	booting stage	PRJNA1219173	SRR32229870	OsCBM1-OE41, Xoo inoculation; biological replicate 3	2025	40001590	Bie et al
rice	leaf	OsCBM1 OE vs. WT (12 h after Xoo inoculation)	booting stage	PRJNA1219173	SRR32229869	wild-type (Nipponbare), Xoo inoculation; biological replicate 1	2025	40001590	Bie et al
rice	leaf	OsCBM1 OE vs. WT (12 h after Xoo inoculation)	booting stage	PRJNA1219173	SRR32229868	wild-type (Nipponbare), Xoo inoculation; biological replicate 2	2025	40001590	Bie et al
rice	leaf	OsCBM1 OE vs. WT (12 h after Xoo inoculation)	booting stage	PRJNA1219173	SRR32229867	wild-type (Nipponbare), Xoo inoculation; biological replicate 3	2025	40001590	Bie et al
rice	leaf	cebip vs. WT post M. oryzae 72 hpi	two-week-old seedlings	PRJNA1250220	SRR33118892	cebip mutant (Zhonghua11), M. oryzae 72 hpi; biological replicate 1	2025	40508004	Zheng et al
rice	leaf	cebip vs. WT post M. oryzae 72 hpi	two-week-old seedlings	PRJNA1250220	SRR33118891	cebip mutant (Zhonghua11), M. oryzae 72 hpi; biological replicate 2	2025	40508004	Zheng et al
rice	leaf	cebip vs. WT post M. oryzae 72 hpi	two-week-old seedlings	PRJNA1250220	SRR33118890	cebip mutant (Zhonghua11), M. oryzae 72 hpi; biological replicate 3	2025	40508004	Zheng et al
rice	leaf	cebip vs. WT post M. oryzae 72 hpi	two-week-old seedlings	PRJNA1250220	SRR33118885	wild-type (Zhonghua11), M. oryzae 72 hpi; biological replicate 1	2025	40508004	Zheng et al
rice	leaf	cebip vs. WT post M. oryzae 72 hpi	two-week-old seedlings	PRJNA1250220	SRR33118884	wild-type (Zhonghua11), M. oryzae 72 hpi; biological replicate 2	2025	40508004	Zheng et al
rice	leaf	cebip vs. WT post M. oryzae 72 hpi	two-week-old seedlings	PRJNA1250220	SRR33118883	wild-type (Zhonghua11), M. oryzae 72 hpi; biological replicate 3	2025	40508004	Zheng et al
rice	seedlings	dwarf3 (d3) vs. WT	7-day-old seedlings	PRJNA553596	SRR9663045	d3 mutant (Nipponbare), dark-grown 7-day-old seedling; biological replicate 1	2020	32665307	Zheng et al
rice	seedlings	dwarf3 (d3) vs. WT	7-day-old seedlings	PRJNA553596	SRR9663044	d3 mutant (Nipponbare), dark-grown 7-day-old seedling; biological replicate 2	2020	32665307	Zheng et al
rice	seedlings	dwarf3 (d3) vs. WT	7-day-old seedlings	PRJNA553596	SRR9663066	d3 mutant (Nipponbare), dark-grown 7-day-old seedling; biological replicate 3	2020	32665307	Zheng et al
rice	seedlings	dwarf3 (d3) vs. WT	7-day-old seedlings	PRJNA553596	SRR9663069	wild-type (Nipponbare), dark-grown 7-day-old seedling; biological replicate 1	2020	32665307	Zheng et al
rice	seedlings	dwarf3 (d3) vs. WT	7-day-old seedlings	PRJNA553596	SRR9663072	wild-type (Nipponbare), dark-grown 7-day-old seedling; biological replicate 2	2020	32665307	Zheng et al
rice	seedlings	dwarf3 (d3) vs. WT	7-day-old seedlings	PRJNA553596	SRR9663073	wild-type (Nipponbare), dark-grown 7-day-old seedling; biological replicate 3	2020	32665307	Zheng et al
rice	leaf	NEGATIVE REGULATOR OF PHOTOSYNTHESIS 1 (NRP1)-KO vs. WT	early heading stage	PRJNA564036	SRR10071317	NRP1 knockout line C-16, top second leaf; biological replicate 1	2021	33258954	Chen et al
rice	leaf	NRP1-KO vs. WT	early heading stage	PRJNA564036	SRR10071318	NRP1 knockout line C-16, top second leaf; biological replicate 2	2021	33258954	Chen et al
rice	leaf	NRP1-KO vs. WT	early heading stage	PRJNA564036	SRR10071319	NRP1 knockout line C-16, top second leaf; biological replicate 3	2021	33258954	Chen et al
rice	leaf	NRP1-KO vs. WT	early heading stage	PRJNA564036	SRR10071299	wild-type, top second leaf; biological replicate 1	2021	33258954	Chen et al
rice	leaf	NRP1-KO vs. WT	early heading stage	PRJNA564036	SRR10071300	wild-type, top second leaf; biological replicate 2	2021	33258954	Chen et al
rice	leaf	NRP1-KO vs. WT	early heading stage	PRJNA564036	SRR10071301	wild-type, top second leaf; biological replicate 3	2021	33258954	Chen et al

### Sheet: Table S4
Table S4 Impact of mapping strategies on DEG identification and functional analysis
Species	Publication	Research focus	# of upregulated DEGs	# of downregulated DEGs	# of GO terms enriched among upregulated DEGs	# of GO terms enriched among downregulated DEGs
Arabidopsis	Yu et al., 2024	overexpression of drought response-related genes	9/7/356 (4.30%)①	11/14/557 (4.30%)	0/0/10 (0.00%)②	0/0/48 (0.00%)
Arabidopsis	Bernsdorff et al., 2016	pathogen responses	55/49/2670 (3.75%)	87/83/2441 (6.51%)	13/0/181 (6.70%)	7/15/203 (9.78%)
Arabidopsis	Hussian et al., 2016	pathogen responses	74/51/3885 (3.12%)	65/38/4047 (2.48%)	5/6/168 (6.15%)	0/1/111 (0.89%)
Arabidopsis	Cao et al., 2019	auxin signalling (iaa32 iaa34 double mutant)	5/10/266 (5.34%)	2/5/74 (8.64%)	0/6/48 (11.11%)	0/0/0 (0.00%)
Arabidopsis	Garcia-Molina et al., 2024	abiotic stress responses (heat-drought)	43/37/3663 (2.14%)	43/42/4265 (1.95%)	2/1/69 (4.17%)	9/5/247 (5.36%)
Arabidopsis	Zhao et al., 2018	responses to abscisic acid (ABA) treatment	9/17/960 (2.64%)	14/19/1299 (2.48%)	0/3/92 (3.16%)	5/0/38 (11.63%)
tomato	Deng et al., 2022	RNAi or overexpression of fruit ripening related genes	22/20/1405 (2.90%)	23/21/979 (4.30%)	4/0/4 (50.00%)	10/0/7 (58.82%)
tomato	Coppola et al., 2019	pest resistance	10/12/580 (3.65%)	12/11/920 (2.44%)	0/1/8 (11.11%)	0/0/26 (0.00%)
tomato	Lieberman-Lazarovich et al., 2019	hormone responses (2,4-D)	19/11/383 (7.26%)	15/8/251 (8.39%)	2/1/33 (8.33%)	0/0/19 (0.00%)
tomato	Hu et al., 2021	herbivory stresses	44/25/2818 (2.39%)	24/19/1743 (2.41%)	0/0/26 (0.00%)	0/0/7 (0.00%)
tomato	Schubert et al., 2019	hormone responses (jasmonate-insensitive1-1 mutant)	28/36/1201 (5.06%)	28/32/1404 (4.10%)	0/0/59 (0.00%)	3/0/37 (7.50%)
potato	Li et al., 2024	pathogen responses	33/66/1237 (7.41%)	56/69/1423 (8.07%)	6/2/15 (34.78%)	0/5/2 (71.43%)
potato	Fofana et al., 2020	pathogen responses	64/71/1336 (9.18%)	42/48/1229 (6.82%)	2/3/10 (33.33%)	0/1/0 (100.00%)
potato	Hou et al., 2019	responses to light	55/66/3811 (3.08%)	66/80/3245 (4.31%)	0/7/76 (8.43%)	0/6/98 (5.77%)
potato	Barra et al., 2019	abiotic stress responses (drought)	2/16/128 (12.33%)	2/10/52 (18.75%)	3/0/9 (25.00%)	0/0/0 (0.00%)
maize	Pingault et al., 2022	pest resistance	106/87/1189 (13.97%)	95/140/1908 (10.97%)	6/2/31 (20.51%)	18/5/135 (14.56%)
maize	Ruan et al., 2021	pathogen responses	68/68/2624 (4.93%)	25/21/700 (6.17%)	2/4/79 (7.06%)	0/0/21 (0.00%)
grapevine	Li et al., 2021	pathogen responses	94/108/3052 (6.21%)	142/183/3086 (9.53%)	0/0/13 (0.00%)	0/0/18 (0.00%)
grapevine	Shimizu & Suzaki, 2020	pathogen responses	11/20/164 (15.90%)	3/2/19 (20.83%)	0/3/6 (33.33%)	13/0/26 (33.33%)
rice	Bie et al., 2025	pathogen responses	17/34/579 (8.10%)	15/23/383 (9.03%)	0/1/14 (6.67%)	0/2/17 (10.53%)
rice	Zheng et al., 2025	pathogen responses	14/7/511 (3.95%)	15/27/499 (7.76%)	0/0/10 (0.00%)	8/2/28 (26.32%)
rice	Zheng et al., 2020	mesocotyl elongation (dwarf3)	21/32/1519 (3.37%)	42/65/3475 (2.99%)	0/0/21 (0.00%)	0/0/25 (0.00%)
rice	Chen et al., 2021	photosynthesis (NEGATIVE REGULATOR OF PHOTOSYNTHESIS 1 knockout line)	8/22/245 (10.91%)	8/24/425 (7.00%)	0/0/2 (0.00%)	3/0/18 (14.29%)
① number of G-guided-specific, T-guided-specific, and shared DEGs, with the number of differential DEGs (those differing between G-guided- and T-guided-specific sets) shown as a percentage of the total DEGs.
② number of G-guided-specific, T-guided-specific, and shared GO terms, with the number of differential GO terms (those differing between G-guided- and T-guided-specific sets) shown as a percentage of the total GO terms.
